# MetaFusion: A high-confidence metacaller for filtering and prioritizing RNA-seq gene fusion candidates

**DOI:** 10.1101/2020.09.17.302307

**Authors:** Michael Apostolides, Yue Jiang, Mia Husić, Robert Siddaway, Cynthia Hawkins, Andrei L. Turinsky, Michael Brudno, Arun K. Ramani

## Abstract

**Motivation:** Current fusion detection tools use diverse calling approaches and provide varying results, making selection of the appropriate tool challenging. Ensemble fusion calling techniques appear promising; however, current options have limited accessibility and function.

**Results:** MetaFusion is a flexible meta-calling tool that amalgamates outputs from any number of fusion callers. Individual caller results are standardized by conversion into the new file type Common Fusion Format (CFF). Calls are annotated, merged using graph clustering, filtered, and ranked to provide a final output of high confidence candidates. MetaFusion consistently achieves higher precision and recall than individual callers on real and simulated datasets, and reaches up to 100% precision, indicating that ensemble calling is imperative for high confidence results. MetaFusion uses FusionAnnotator to annotate calls with information from cancer fusion databases, and is provided with a benchmarking toolkit to calibrate new callers.

**Availability:** MetaFusion is freely available at https://github.com/ccmbioinfo/MetaFusion

**Supplementary information:** Supplementary data are available at Bioinformatics online.
