## Supplementary Table 1 for "MetaFusion: A high-confidence metacaller for filtering and prioritizing RNA-seq gene fusion candidates"

### Sheet: Sheet1
Supplementary Table 1A: Example of CFF format along with header. Note that each caller varies in the information it provides
chr1	pos1	strand1	chr2	pos2	strand2	library	sample_name	sample_type	disease	tool	split_cnt	span_cnt	t_gene1	t_area1	t_gene2	t_area2	FID ​
chr20	57227143	+	chr20	55929088	-	RNA	BT474	Tumor	VALIDATION	defuse	10	3	STX16	coding	RAE1	utr5p	F00000919​
chr20	57227142	+	chr20	55929087	+	RNA	BT474	Tumor	VALIDATION	star_seqr	30	0	STX16	NA	RAE1	NA	F00000049 ​
chr20	57227193	+	chr20	55929087	+	RNA	BT474	Tumor	VALIDATION	star_seqr	33	0	STX16-NPEPL1	NA	RAE1	NA	F00000050 ​
chr20	57234689	+	chr20	55929087	+	RNA	BT474	Tumor	VALIDATION	star_seqr	36	1	STX16-NPEPL1	NA	RAE1	NA	F00000051 ​
chr20	57234690	+	chr20	55929088	+	RNA	BT474	Tumor	VALIDATION	arriba	0	36	STX16	NA	RAE1	NA	F00000211 ​
chr20	57227194	+	chr20	55929088	+	RNA	BT474	Tumor	VALIDATION	arriba	0	0	STX16	NA	RAE1	NA	F00000212 ​
chr20	57227143	NA	chr20	55929088	NA	RNA	BT474	Tumor	VALIDATION	integrate	4	24	STX16	NA	MIR5095	NA	F00000827
Supplementary Table 1B: Final cluster file with summary of results
gene1	gene2	chr1	breakpoint_1	chr2	breakpoint_2	max_split_cnt	max_span_cnt	sample_type	disease	tools	inferred_fusion_type	samples	fusion_IDs​
STX16-NPEPL1,STX16	RAE1,MIR5095	chr20	57234690|57234689|57227193|57227194|57227142|57227143	chr20	55929087|55929088	36	36	Tumor	VALIDATION	integrate,arriba,defuse,star_seqr	CodingFusion	BT474	F00000827,F00000050,F00000049,F00000919,F00000212,F00000051,F00000211
Supplementary Table 1C. Example of a CFF entry
field name	description	sample value
chr1	Head gene chromosome	20
pos1	Head gene breakpoint	57227143
strand1	Head gene strand	+
chr2	Tail gene chromosome	20
pos2	Tail gene breakpoint	55929088
strand2	Tail gene strand	-
library	RNA	RNA
sample_name	Name of the sample	BT474
sample_type	Tumor/Normal/NA	Tumor
disease	Name of disease	BRCA
tool	Fusion caller name	defuse
split_cnt	Junction-crossing reads.	10
span_cn	Flanking/spanning reads	3
t_gene1	Head gene	STX16
t_area1	Feature head breakpoint is in	coding
t_gene2	Tail gene	RAE1
t_area2	Feature tail breakpoint is in	utr5p
