## Supplementary Table 2 for "MetaFusion: A high-confidence metacaller for filtering and prioritizing RNA-seq gene fusion candidates"

### Sheet: Sheet1
Supplementary Table 2: Summary of the datasets used in this study.
Name	Type	# TPs	# Samples	Analyses	Source
DREAM	Simulated	61	2	Precision/recall benchmarking	N/A
BEERS	Simulated	0	1	Negative control	Davidson et al 2015
sim50/sim101	Simulated	2500	5 each	Precision/recall benchmarking	Haas et al. 2019
BRCA	Real	53	4	Precision/recall benchmarking	Broad Institute Trinity Index [1]; Haas et al 2019
Melanoma-CML	Real	17	8	Precision/recall benchmarking	Jia et al. 2013 [2]
Prostate	Real	44	6	Cis-SAGe fusion analysis	Kumar et al. 2016; Qin et al 2015 [3]
NTRK	Real	12	1	Precision/recall benchmarking	SeraCare; Truth set [4], samples [5]
[1] https://data.broadinstitute.org/Trinity/CTAT_FUSIONTRANS_BENCHMARKING/on_cancer_cell_lines/reads/
[2] https://sourceforge.net/p/soapfuse/wiki/melanoma-fusions.for.SOAPfuse/
[3] https://www.ncbi.nlm.nih.gov/geo/query/acc.cgi?acc=GSE63487
[4] https://www.seracare.com/globalassets/seracare-resources/mkt-00495_seraseq-ffpe-ntrk-fusion-rna-rm_technical-spreadsheet.pdf
[5] https://www.seracare.com/Seraseq-FFPE-NTRK-Fusion-RNA-Reference-Material-0710-1031/
