## Supplementary Table 3 for "MetaFusion: A high-confidence metacaller for filtering and prioritizing RNA-seq gene fusion candidates"

### Sheet: Sheet1
Supplementary Table 3: Descriptions of the melanoma and chronic myelogenous leukemia (CML) samples that comprise this dataset
SRR Code	SRX Code	Sample Type
SRR018259.3	SRX006125	Melanoma
SRR018260.3	SRX006126	Melanoma
SRR018261.3	SRX006127	Melanoma
SRR018265.3	SRX006131	Melanoma
SRR018266.3	SRX006132	Melanoma
SRR018267.3	SRX006133	Melanoma
SRR018268.3	SRX006134	CML
SRR018269.3	SRX006135	CML
