## Supplementary Table 4 for "MetaFusion: A high-confidence metacaller for filtering and prioritizing RNA-seq gene fusion candidates"

### Sheet: Sheet1
Supplementary Table 4: True positive (TP), false positive (FP), false negative (FN) and total calls, as well as precision, recall and F1 scores for each fusion caller with each simulated dataset. Higher F1 scores indicate best overall performance. For all 3 datasets, MetaFusion had the highest F1 score, outperforming all individual callers.
Dataset	caller	TP	FP	FN	total	recall	precision	F1
DREAM	MetaFusion.top_3	56	3	5	59	91.8	94.9	93.3
	MetaFusion	57	12	4	69	93.4	82.6	87.7
	arriba	56	17	5	73	91.8	76.7	83.6
	star_fusion	50	11	11	61	82	82	82
	star_seqr	57	33	4	90	93.4	63.3	75.5
	defuse	51	231	10	282	83.6	18.1	29.8
	ericscript	40	262	21	302	65.6	13.2	22
	integrate	45	186	16	231	73.8	19.5	30.8
	fusionmap	42	12	19	54	68.9	77.8	73.1
sim50	MetaFusion.top_3	1989	90	511	2079	79.6	95.7	86.9
	MetaFusion	2091	164	409	2255	83.6	92.7	87.9
	arriba	2104	273	396	2377	84.2	88.5	86.3
	star_fusion	1929	117	571	2046	77.2	94.3	84.9
	star_seqr	1953	306	547	2259	78.1	86.5	82.1
	defuse	1910	179	590	2089	76.4	91.4	83.2
	ericscript	1408	68	1092	1476	56.3	95.4	70.8
	integrate	1727	325	773	2052	69.1	84.2	75.9
	fusionmap	1500	122	1000	1622	60	92.5	72.8
sim101	MetaFusion.top_3	2333	86	167	2419	93.3	96.4	94.8
	MetaFusion	2389	147	111	2536	95.6	94.2	94.9
	arriba	2304	260	196	2564	92.2	89.9	91
	star_fusion	2250	170	250	2420	90	93	91.5
	star_seqr	2337	306	163	2643	93.5	88.4	90.9
	defuse	2191	312	309	2503	87.6	87.5	87.5
	ericscript	1722	445	778	2167	68.9	79.5	73.8
	integrate	1708	369	792	2077	68.3	82.2	74.6
	fusionmap	1986	81	514	2067	79.4	96.1	87
