## Supplementary Table 5 for "MetaFusion: A high-confidence metacaller for filtering and prioritizing RNA-seq gene fusion candidates"

### Sheet: Sheet1
Supplementary Table 5: True positive (TP), false positive (FP), false negative (FN) and total calls, as well as precision, recall and F1 scores for each fusion caller with three real cancer datasets. Higher F1 scores indicate best overall performance. MetaFusion had the second highest F1 score for the BRCA dataset, and the highest F1 score for the melanoma dataset, outperforming almost all indivi…
Dataset	caller	TP	FP	FN	total	recall	precision	F1
BRCA	MetaFusion.top_3	40	27	13	67	75.5	59.7	66.7
	MetaFusion	42	37	11	79	79.2	53.2	63.6
	arriba	42	148	11	190	79.2	22.1	34.6
	star_fusion	41	31	12	72	77.4	56.9	65.6
	star_seqr	39	119	14	158	73.6	24.7	37
	defuse	34	123	19	157	64.2	21.7	32.4
	ericscript	29	118	24	147	54.7	19.7	29
	integrate	37	39	16	76	69.8	48.7	57.4
	fusionmap	30	74	23	104	56.6	28.8	38.2
Melanoma-CML	MetaFusion.top_3	16	10	1	26	94.1	61.5	74.4
	MetaFusion	17	26	0	43	100	39.5	56.6
	arriba	15	314	2	329	88.2	4.6	8.7
	star_fusion	10	37	7	47	58.8	21.3	31.3
	star_seqr	14	90	3	104	82.4	13.5	23.2
	defuse	16	327	1	343	94.1	4.7	9
	ericscript	9	343	8	352	52.9	2.6	5
	integrate	11	39	6	50	64.7	22	32.8
	fusionmap	11	29	6	40	64.7	27.5	38.6
NTRK	MetaFusion.top_3	12	1	0	13	100	92.3	96
	MetaFusion	12	1	0	13	100	92.3	96
	arriba	12	8	0	20	100	60	75
	star_fusion	11	3	1	14	91.7	78.6	84.6
	star_seqr	12	3	0	15	100	80	88.9
	defuse	10	6	2	16	83.3	62.5	71.4
	ericscript	10	23	2	33	83.3	30.3	44.4
	integrate	5	5	7	10	41.7	50	45.5
	fusionmap	12	3	0	15	100	80	88.9
