## Supplementary Table 6 for "MetaFusion: A high-confidence metacaller for filtering and prioritizing RNA-seq gene fusion candidates"

### Sheet: Sheet1
Supplementary Table 6: True positive (TP), false positive (FP), false negative (FN) and total calls, as well as precision, recall and F1 scores for each dataset, for a given number of callers (filter callernumberN). For each dataset, increasing the number of callers required to identify a fusion improves precision but decreases recall. Although F1 scores are lower with a higher caller threshold, …
sample	callernumberN	TP	FP	FN	recall	precision	total calls	F1
DREAM	2	57	12	4	93.4	82.6	69	87.7
	3	55	5	6	90.2	91.7	60	90.9
	4	54	2	7	88.5	96.4	56	92.3
	5	49	0	12	80.3	100	49	89.1
	6	43	0	18	70.5	100	43	82.7
	7	26	0	35	42.6	100	26	59.7
sim50	2	2091	164	409	83.6	92.7	2255	87.9
	3	1994	59	506	79.8	97.1	2053	87.6
	4	1898	23	602	75.9	98.8	1921	85.8
	5	1772	6	728	70.9	99.7	1778	82.9
	6	1560	2	940	62.4	99.9	1562	76.8
	7	1120	0	1380	44.8	100	1120	61.9
sim101	2	2389	147	111	95.6	94.2	2536	94.9
	3	2333	46	167	93.3	98.1	2379	95.6
	4	2256	18	244	90.2	99.2	2274	94.5
	5	2096	6	404	83.8	99.7	2102	91.1
	6	1858	2	642	74.3	99.9	1860	85.2
	7	1290	1	1210	51.6	99.9	1291	68.1
BRCA	2	42	37	11	79.2	53.2	79	63.6
	3	39	21	14	73.6	65	60	69
	4	37	9	16	69.8	80.4	46	74.7
	5	35	5	18	66	87.5	40	75.2
	6	29	3	24	54.7	90.6	32	68.2
	7	21	0	32	39.6	100	21	56.7
Melanoma-CML	2	17	26	0	100	39.5	43	56.6
	3	16	4	1	94.1	80	20	86.5
	4	16	1	1	94.1	94.1	17	94.1
	5	14	0	3	82.4	100	14	90.4
	6	11	0	6	64.7	100	11	78.6
	7	3	0	14	17.6	100	3	29.9
NTRK	2	12	1	0	100	92.3	13	96
	3	12	0	0	100	100	12	100
	4	12	0	0	100	100	12	100
	5	11	0	1	91.7	100	11	95.7
	6	10	0	2	83.3	100	10	90.9
	7	3	0	9	25	100	3	40
